# A Genetic Platform for Functionally Profiling Odorant Receptors Ex Vivo Using Olfactory Cilia

**DOI:** 10.1101/2021.09.28.462154

**Authors:** Masayo Omura, Yukie Takabatake, Eugene Lempert, Sigi Benjamin-Hong, Charlotte D’Hulst, Paul Feinstein

## Abstract

The molecular basis for odor perception in humans remains an enigma as odorant receptors (ORs) are notoriously difficult to study outside of their native environment. Efforts toward OR expression and functional profiling have been met with limited success due to poor efficiency of in vitro cell surface expression. Olfactory cilia are known to contain all components of the olfactory signal transduction machinery and can be placed into an ex vivo well-plate assay to rapidly measure robust, reproducible odor-specific responses. We now describe the isolation of cilia from mouse nose bioreactors for two human ORs, OR1A1 and OR5AN1, and reveal 10-100 fold more sensitivity compared to previously reported assays. A single animal can produce up to 4,000 384-well assay wells, and isolated olfactory cilia can be stored frozen and thus preserved. This pipeline offers a sensitive, highly scalable ex vivo odor screening platform that opens the door for decoding human olfaction.

**One Sentence Summary:** olfactory-cilia based odor screening platform.
