## Supplemental Information for "A Genetic Platform for Functionally Profiling Odorant Receptors Ex Vivo Using Olfactory Cilia"

### Sheet: MiQE Checklist
ITEM TO CHECK	IMP.	CHECKLIST for Experiment 1 (Olfrs); see Samples tab for information unique to Experiment 2 (OR1A1 mRNA evaluation)
EXPERIMENTAL DESIGN
Definition of experimental and control groups	E	(Control) WT: N = 11
		(Experimental) 5AN1: N =3
		(Experimental) OR1A1: N = 4
Number within each group	E	See Sample Tab for more information
Assay carried out by core lab or investigator's lab?	D	Design, Assay, Analysis carried out by investigator’s lab
Acknowledgement of authors' contributions	D	Dissection/Homogenization: MO/EL. RNA Extraction: MO/SBH/EL. RT-qPCR: EL:
SAMPLE
Description	E	6w old, mixed gender, pentabarbital, decapitation, dissection of entire Main Olfactory Epithelium, new tools between all dissections.
Volume/mass of sample processed	D	12-26 mg/sample
Microdissection or macrodissection	E	Macrodissection of entire Main Olfactory Epithelium
Processing procedure	E	RNAlater at room temperature unti all dissections completed and tissue mass determined
If frozen - how and how quickly?	E	Direct Transfer into -80°C Freezer; RNAlater up to 2 hours before freezing
If fixed - with what, how quickly?	E	NA
Sample storage conditions and duration	E	Stored in -80°C Freezer in RNAlater, up to 9 months before RNA extraction
NUCLEIC ACID EXTRACTION
Procedure and/or instrumentation	E	Qiagen miRNeasy kit using BeadBug 6; Exact protocol available upon request
Name of kit and details of any modifications	E	See above
Source of additional reagents used	D	Upon Request
Details of DNase or RNAse treatment	E	On-column treatment with DNaseI during extraction; ezDNase treatment during RT protocol
Contamination assessment (DNA or RNA)	E	DNA contamination assessed via RT-negative qPCR reaction
Nucleic acid quantification	E	Nanodrop; see Samples Tab
Instrument and method	E	Nanodrop
Purity (A260/A280)	D	See Samples Tab
Yield	D	See Samples Tab
RNA integrity method/instrument	E	NA
RIN/RQI or Cq of 3' and 5' transcripts	E	NA
Electrophoresis traces	D	NA
Inhibition testing (Cq dilutions, spike or other)	E	NA
REVERSE TRANSCRIPTION
Complete reaction conditions	E	SuperScript™ IV VILO with ezDNase kit
Amount of RNA and reaction volume	E	2.5 μg in 20 μL reaction
Priming oligonucleotide (if using GSP) and concentration	E	See kit
Reverse transcriptase and concentration	E	See kit
Temperature and time	E	See kit; controlled via BIO-RAD T100 Thermal Cycler
Manufacturer of reagents and catalogue numbers	D	See kit
Cqs with and without RT	D*	Assessed using primer pair that detects gDNA
Storage conditions of cDNA	D	In -80°C Freezer
qPCR TARGET INFORMATION
If multiplex, efficiency and LOD of each assay.	E	NA
Sequence accession number	E	Available; See PrimerInfo
Location of amplicon	D	Upon Request; use primer sequences in PrimerInfo to investigate
Amplicon length	E	Available; See PrimerInfo
In silico specificity screen (BLAST, etc)	E	Primer-BLAST
Pseudogenes, retropseudogenes or other homologs?	D	Primers for Olfr596_603 cannot distinguish between Olfr596 and Olfr603
Sequence alignment	D	Upon Request; use primer sequences in PrimerInfo to investigate
Secondary structure analysis of amplicon	D	Available; See PrimerInfo
Location of each primer by exon or intron (if applicable)	E	Upon Request; use primer sequences in PrimerInfo to investigate
What splice variants are targeted?	E	Upon Request; use primer sequences in PrimerInfo to investigate
qPCR OLIGONUCLEOTIDES
Primer sequences	E	Available; See PrimerInfo
RTPrimerDB Identification Number	D	NA
Probe sequences	D**	NA
Location and identity of any modifications	E	No modifications
Manufacturer of oligonucleotides	D	Integrated DNA Technologies IDT
Purification method	D	Standard De-salt
qPCR PROTOCOL
Complete reaction conditions	E	Available upon request
Reaction volume and amount of cDNA/DNA	E	10 μL; 200-500 ng cDNA to generate reliable Olfr Ct values within Primer range (Min Ct to Max Ct)
Primer, (probe), Mg++ and dNTP concentrations	E	2 μM final concentration for each primer ; For others See LightCycler® 480 SYBR Green I Master
Polymerase identity and concentration	E	See LightCycler® 480 SYBR Green I Master
Buffer/kit identity and manufacturer	E	See LightCycler® 480 SYBR Green I Master
Exact chemical constitution of the buffer	D	See LightCycler® 480 SYBR Green I Master
Additives (SYBR Green I, DMSO, etc.)	E	SYBR Green I
Manufacturer of plates/tubes and catalog number	D	Variable; upon request
Complete thermocycling parameters	E	Available: 95°C 5min; 50x (95°C 20sec, 62°C 15sec, 72°C 15sec); Melt (95°C 1sec, 60°C 20sec, ramp up to 95°C at 0.11C/sec); 40°C 30 sec; END
Reaction setup (manual/robotic)	D	Manual
Manufacturer of qPCR instrument	E	Roche LightCycler 480 Instrument II
qPCR VALIDATION
Evidence of optimisation (from gradients)	D	NA
Specificity (gel, sequence, melt, or digest)	E	Gel for PCR product size; Melt for Peak Temp and junk amplification
For SYBR Green I, Cq of the NTC	E	Available upon request; usually failure to amplify or a Ct value that suggests junk replication (>35 cycles in our case).
Standard curves with slope and y-intercept	E	Available; See PrimerInfo
PCR efficiency calculated from slope	E	Available; See PrimerInfo
Confidence interval for PCR efficiency or standard error	D	Available; See PrimerInfo
r2 of standard curve	E	Available; See PrimerInfo
Linear dynamic range	E	Determined as Min_Ct and Max_Ct; See PrimerInfo
Cq variation at lower limit	E	NA; can be determined upon request
Confidence intervals throughout range	D	NA
Evidence for limit of detection	E	Max_Ct as the upper limit; above this Ct value, some replicates fail to amplify or amplify irregularly.
If multiplex, efficiency and LOD of each assay.	E	NA
DATA ANALYSIS
qPCR analysis program (source, version)	E	Roche Lightcycler 480 to generate Ct values; R version 4.1.0 for all subsequent analyses
Cq method determination	E	Second Derivative Max function in Roche Lightcycler 480 Software Release 1.5.1.62 SP2
Outlier identification and disposition	E	Manual evaluation and elimination with guidance from Melt Curve information, also obtained from LightCycler Software
Results of NTCs	E	Available upon request; usually failure to amplify or a Ct value that suggests junk replication (>35 cycles in our case).
Justification of number and choice of reference genes	E	Three selected (Acsm4, Acss2, Slc25a35) for their high count and small L2FC from RNAseq analyses using related Trangenic mouse lines.
Description of normalisation method	E	Available; See qPCR tab
Number and concordance of biological replicates	D	Available; See Samples tab
Number and stage (RT or qPCR) of technical replicates	E	3+ Replicates at qPCR stage; aka single RNA extraction into single cDNA production into multiple repeats using same cDNA; See qPCR tab
Repeatability (intra-assay variation)	E	Mean Variation across 9 plates: 0.636%. (Mean of Plate-specific Means of all CVs of each Gene/Sample triplicate Cts)
Reproducibility (inter-assay variation, %CV)	D	Mean Variation of all Gene/Samples: 0.525%. (Mean of CVs of all Gene/Sample mean Cts across all plates)
Power analysis	D	NA
Statistical methods for result significance	E	Multiple t-tests using Holm-Bonferroni correction for p values
Software (source, version)	E	R version 4.1.0 for all subsequent analyses; EL wrote the code and performed the analyses
Cq or raw data submission using RDML	D	NA; can provide csv files upon request

### Sheet: PrimerInfo
Primers for reference genes and Olfr genes were generated using Primer-BLAST (https://www.ncbi.nlm.nih.gov/tools/primer-blast/). The following settings were used to search for primer pairs:
1. Minimal Product Size: 60-100bp.
2. Maximum Product Size: 150-175bp.
3. Primer Pairs to Output: 10-20.
4. Minimal Tm: 58
5. Optimal Tm: 59
6. Maximal Tm: 60
7. Maximal Difference in Primer Tm: 2
8. Intron-excised mRNA: Preference when available (OR genes have no or few introns)
9. Organism: Mus. musculus
10. Primers Screened: 500-2000
11. Maximum Poly-N Sequence: 3
12. Maximum G/C in 3' End: 2
Gene	mRNA RefSeq	Template	Sequence	Tm	GC%	Self comp	Self 3' comp	Prod Size	Intron size
Olfr358	NM_207235.1	Plus	ATTGCCCACATGCATTCAACT	59.1	42.86	6	2	109	NA
Olfr358	NM_207235.1	Minus	TGAGGTACATGCGAATCACAGA	59.5	45.45	5	1	109	NA
Olfr690	NM_020290.2	Plus	TAGGCACAAGGCCCTCAATA	58.41	50	5	2	98	NA
Olfr690	NM_020290.2	Minus	TGCCAAAGCGATGAGTAAGG	58.26	50	3	0	98	NA
Olfr1154	NM_146647.2	Plus	TGCTTCTCACCTGACAGTAGTT	59.03	45.45	5	3	72	NA
Olfr1154	NM_146647.2	Minus	CCTGTACTAGGACGCAAATAAATGA	58.95	40	6	1	72	NA
Acsm4	NM_178414.3	Plus	AGTGCTGGAACAGTGGAAGA	58.87	50	3	0	100	1575
Acsm4	NM_178414.3	Minus	TGCTTCTCCTTTGCGATTGG	58.83	50	2	1	100	1575
Acss2	NM_019811	Plus	ACACGGTTTGAGACCACCTA	58.58	50	5	2	174	2261
Acss2	NM_019811	Minus	GTGTTCCACAAGTGCCGATT	59.05	50	4	1	174	2261
Slc25a35	NM_028048.2	Plus	ATCTGGGAAGCCCAATCTACA	58.51	47.62	5	2	123	2080
Slc25a35	NM_028048.2	Minus	TCTGGCCAATCTCGGTTAGT	58.43	50	6	1	123	2080
Olfr596/603	NM_001190381.1	Plus	GGCCTCTCTACTTCCACCATT	59.16	52.38	4	1	142	NA
Olfr596/603	NM_001190381.1	Minus	CCATGGCCAGGAGTACAACA	59.67	55	6	0	142	NA
Olfr390	NM_146347.1	Plus	ATGGCCTATGACCGCTATGT	58.65	50	4	0	110	NA
Olfr390	NM_146347.1	Minus	AATGTGGTCAGCACCCAGAT	59.3	50	5	3	110	NA
Olfr510	NM_146311.2	Plus	CTGAGTCACTTGGCTTCCATT	58.21	47.62	5	1	109	NA
Olfr510	NM_146311.2	Minus	TGCCACACCCAATGTAGGATA	58.8	47.62	3	2	109	NA
OR1A1_m	Manual entry*	Plus	TGAGACGCTGTTTCATTTCCTT	58.52	40.91	6	0	83	2008
OR1A1_m	Manual entry*	Minus	AATTCCAGTGTAGAGGACTGGTT	59.09	43.48	5	0	83	2008
	*Sequence Upon Request
Gene	Max_Ct	R_Squared	Intercept_Estimate (Min_Ct)	Slope_Estimate	Primer_Efficiency	Std_error
Acsm4	31	1	17.402	-3.372	1.98	0.026
Acss2	32.55	0.998	19.382	-3.335	1.995	0.061
Slc25a35	32.89	0.996	18.915	-3.203	2.052	0.068
Olfr358	32.91	0.988	25.079	-3.313	2.004	0.113
Olfr390	32.72	0.982	22.364	-3.401	1.968	0.124
Olfr510	32.8	0.996	24.98	-3.317	2.002	0.07
Olfr596_603	32.31	0.995	23.166	-3.179	2.063	0.06
Olfr690	32.92	0.996	22.854	-3.309	2.005	0.057
Olfr1154	32.76	0.99	24.139	-3.203	2.052	0.091
OR1A1_m	32.47	0.999	17.866	-3.364	1.983	0.059
